# Queen pheromone modulates the expression of epigenetic modifier genes in the brain of honeybee workers

**DOI:** 10.1101/2020.03.04.977058

**Authors:** Carlos Antônio Mendes Cardoso-Junior, Isobel Ronai, Klaus Hartfelder, Benjamin P. Oldroyd

**Affiliations:** Departamento de Biologia Celular e Bioagentes Patogênicos, Faculdade de Medicina de Ribeirão Preto, Universidade de São Paulo, Ribeirão Preto, Brazil; Behaviour, Ecology and Evolution (BEE) laboratory, Macleay Building A12, University of Sydney, Sydney NSW 2006, Australia

**Keywords:** DNMT, HAT, HDAC, SIRT, honey bee

## Abstract

Pheromones are used by many insects to mediate social interactions. In the highly eusocial honeybee (*Apis mellifera*) queen mandibular pheromone (QMP) is involved in the regulation of reproduction and behaviour of workers. The molecular mechanisms by which QMP acts are largely unknown. Here we investigate how genes responsible for epigenetic modifications to DNA, RNA and histones respond to the presence of QMP. We show that several of these genes are upregulated in the honeybee brain when workers are exposed to QMP. This provides a plausible mechanism by which pheromone signalling may influence gene expression in the brain of honeybee workers. We propose that pheromonal communication systems, such as those used by social insects, evolved to respond to environmental signals by making use of existing epigenomic machineries.
