## Supplementary material for "Queen pheromone modulates the expression of epigenetic modifier genes in the brain of honeybee workers"

### Sheet: Table S1
Table S1 Characterisation of the four honey bee nucleotide modifiers and eleven honeybee histone modifiers.
Gene name/ Accession number	Dnmt1a/ GB47348	Dnmt1b/ GB48403	Dnmt2/ GB54141	Dnmt3/ GB55485	Kat2a/ GB54338	Kat3b/ GB55583	Kat6b/ GB41680	Kat7/ GB44187	Kat8/ GB41293	Hdac1/ GB53438	Hdac3/ GB43894	Sirt1/ GB53035	Sirt6/ GB51490	Sirt7/ GB51465	Rcs1/ GB42921
Location in genome	Group 10	Group 10	Group 14	Group 2	Group 16	Group 2	Group 14	Group 4	Group 5	Group 9	Group 8	Group 4	Group 3	Group 11	Group 6
Sequence length (nts)	5.872	6.044	1.603	1.1377	3.521	16.043	18.815	23.297	2.529	4.84	1.797	7.704	3.826	2.25	12.796
Exons	15	15	3	18	7	20	8	13	7	9	1	10	7	4	29
Amino acid sequence residues	1.366	1.431	359	1.16	811	2.614	1.444	937	455	492	433	892	407	523	1.651
Protein molecular mass (Da)	157.077	163.009	41.516	132.692	93.622	284.372	159.433	103.37	53.42	56.124	49.437	101.393	45.952	59.67	188.137
Protein domains	CXXC-type, BAH (x2)	CXXC-type, BAH (x2)	No data	PWWP, PHD-type	N-acetyltransferase, Bromo	TAZ-type, KIX, Bromo, CBP/p300-type HAT, ZZ-type, TAZ-type	PHD-type, MYST-type HAT	MYST-type HAT	MYST-type HAT	Hist_deacetyl	Hist_deacetyl	Deacetylase sirtuin-type	Deacetylase sirtuin-type	Deacetylase sirtuin-type	Bromo (x5), BAH (x2), HMG box
Phyletic profile of protein in insects	106 genes in 59 species (25 single & 34 multi-copy)	106 genes in 59 species (25 single & 34 multi-copy)	114 genes in 109 species (104 single & 5 multi-copy)	70 genes in 39 species (35 single & 4 multi-copy)	145 genes in 114 species (89 single & 25 multi-copy)	147 genes in 113 species (89 single & 24 multi-copy)	133 genes in 110 species (89 single & 21 multi-copy)	117 genes in 112 species (107 single & 54 multi-copy)	125 genes in 112 species (101 single & 11 multi-copy)	123 genes in 106 species (92 single & 14 multi-copy)	120 genes in 114 species (108 single & 6 multi-copy)	85 genes in 83 species (81 single & 2 multi-copy)	225 genes in 116 species (15 single & 101 multi-copy)	94 genes in 92 species (90 single & 2 multi-copy)	127 genes in 115 species (105 single & 9 multi-copy)
Consensus gene median protein length (±sd)	1282 (±505)	1282 (±505)	341 (±99)	350 (±469)	799 (±242)	2313 (±1116)	2302 (±846)	795 (±231)	457 (±195)	489 (±84)	433 (±74)	821 (±182)	285 (±133)	578 (±234)	1647 (±553)
Consensus gene median exon count (±sd)	5 (±7.7)	5 (±7.7)	2 (±0.9)	13 (±5.5)	4 (±4.9)	13 (±6.7)	6 (±4.4)	7 (±2.6)	2 (±2.9)	5 (±3)	3 (±4.9)	3 (±3.8)	4 (±3.8)	2 (±1.8)	4 (±11.7)
BLAST best match Drosophila melanogasterBLAST [% identity]	Lysine (K)-specific demethylase 2 [56%]	Lysine (K)-specific demethylase 2 [56%]	Methyltransferase 2 [45%]	ADD domain-containing protein 1(ADD1) [27%]	Histone acetyltransferase GCN5 (Gcn5) [53%]	Nejire (nej) [65%]	Enoki mushroom (enok) [59%]	Chameau (chm) [57%]	Males absent on the first (mof) [54%]	Histone deacetylase 1 (HDAC1) [82%]	Histone deacetylase 3 (HDAC3) [76%]	Sirtuin 1 (Sirt1) [62%]	Sirtuin 6 (Sirt6) [56%]	Sirtuin 7 (Sirt7) [57%]	Polybromo [42%]

### Sheet: Table S2
Table S2. Primer sequences used in the RT-qPCR assays. Shown are the name of the genes, the respective forward and reverse primer sequences (5’ 3’), the database access codes, primer efficiency and references.
Gene	Forward	Reverse	BeeBase access code	Primer efficiency (%) in round 1 & round 2	Reference study
Dnmt1a	CGAGTAGTAAGCGTGCGTGAA	CAAGTGGTGGAGGAACTGC	GB47348	90.38 & 106.14	1
Dnmt1b	GAAATTACATGGGTGGGAGAA	GTCACTGCCTCTTCGAAACC	GB48403	96.69 & 92.84	2
Dnmt2	TGAGTCCTCCATGTCAACCTT	GCCAAATTGACAAGGGCTTA	GB54141	93.87 & 91.54	2
Dnmt3	CAGCGATGACCTGCGATCGGCGATA	TACAGGGTTTATATCGTTCCGAAC	GB55485	93.93 & 95.86	3
Hdac1	TCCTGGCACTGGTGACCTCCG	GCAACCTAACCGATCCCCTGTCA	GB53438	91.64 & 80.99	4
Hdac3	TTGGAGCAGAAAGTGGGAGA	CTATTGCTGTCGGTTGGAAAA	GB43894	101.88 & 84.96	4
Sirt1	ATGGTGGAGATAGTGGATTCAA	ATTAGGCAACCAGTGTCATCA	GB53035	98.45 & 82.68	This study
Sirt6	ACCAAAAATCTTCCATACGGC	TCAAACAACACCAACGCTCATA	GB51490	101.26 & 83.74	This study
Sirt7	GGCGTTCTGCTGCTCTTAAA	TAAGTATTCCTGTTTCCTCTGC	GB51465	98.05 & 85.17	This study
Kat2a	ACTCGTTGGCTTGTGTTCTGT	GTGCCAATTTATCTCGCTCAC	GB54338	84.85 & 84.41	This study
Kat3b	GGAATGGCAGGAGGAAGTTT	TGATGTGGACTTTGACCTCG	GB55583	88.75 & 84.3	This study
Kat6b	CGGGAGAGGGAAATTCTAAAGT	AGGACTCGGAACTGGTATCAC	GB41680	85.47 & 78.55	This study
Kat7	TCTCCTCTGTCCTTTTCCTC	GATTCGTTCTCGGTGATTTCTC	GB44187	86.27 & 80.14	This study
Kat8	ATCAGCAAGTGCAATGTTCATC	GCCATTTGTCAACGTATTCTCA	GB41293	84.71 & 75.51	This study
Rsc1	TAAGCAGCACAGTTCCAAAAAT	GCAGGTTCTTCTTCTTCATCA	GB42921	87.93 & 75.5	This study
Rp49	CGTCATATGTTGCCAACTGGT	TTGAGCACGTTCAACAATGG	GB47227	82.25 & 69.68	5
Ef1	TGCAACCTACTAAGCCGATG	GACCTTGCCCTGGGTATCTT	GB52028	88.64 & 74.54	5
References
1.	Cardoso-Júnior CAM, Guidugli-Lazzarini KR, Hartfelder K. DNA methylation affects the lifespan of honey bee (Apis mellifera L.) workers – Evidence for a regulatory module that involves vitellogenin expression but is independent of juvenile hormone function. Insect Biochem Mol Biol. 2018;92:21-29.
2.	Biergans SD, Giovanni Galizia C, Reinhard J, Claudianos C. Dnmts and Tet target memory-associated genes after appetitive olfactory training in honey bees. Sci Rep. 2015;5:16223.
3.	Lockett GA, Helliwell P, Maleszka R. Involvement of DNA methylation in memory processing in the honey bee. Neuroreport. 2010;21(12):812-816.
4.	Wang WX, Tian LQ, Huang Q, Wu XB, Zeng ZJ. Effects of 10-Hydroxy-2-decenoic acid on the development of honey bee (Apis mellifera) larvae. J Apic Res. 2014;53(1):171-176.
5.	Lourenço AP, Mackert A, Cristino AS, Simoes ZL. Validation of reference genes for gene expression studies in the honey bee, Apis mellifera, by quantitative real-time RT-PCR. Apidologie. 2008;39(3):372–385.

### Sheet: Table S3
Table S3. Statistical details of GLMM test used to model the expression of epigenetic modifier genes. Significative p.values are highlighted
Gene	Main effect P values			Tukey Post-hoc test (T)							Type of data transformation
	QMP treatment (T) [Chi-Square / p.value]	Age (A) [Chi-Square / p.value]	Interaction (A x T). [Chi-Square / p.value]	Treatment	Day 1			Day 4
					Relative expression [QMP- or QMP+] (SE) -- 95%Cl [lower/upper]	t.ratio	p.value	Relative expression [QMP- or QMP+] (SE) -- 95%Cl [lower/upper]	t.ratio	p.value
Dnmt1a	1.55 / 0.212	8.32 / 0.003	1.12 / 0.289	QMP-	0.98 (0.16) -- 0.86/1.11	-1247	0.214	1.12 (0.24) -- 1/1.24	0.251	0.802	none
				QMP+	1.04 (0.22) -- 0.92/1.17			1.11 (0.1) -- 0.99/1.23
Dnmt1b	16.23 / 5.6 e-5	50.09 / 1.47 e-9	1.51 / 0.218	QMP-	0.48 (0.12) -- 0.35/0.61	-4029	1 e-4	0.88 (0.27) -- 0.75/1.01	-2287	0.023	none
				QMP+	0.71 (0.29) -- 0.58/0.84			1.01 (0.17) -- 0.88/1.14
Dnmt2	15.32 / 9 e-5	25.77 / 3.38 e-7	1.84 / 0.173	QMP-	0.77 (0.16) -- 0.57/0.98	-3915	2 e-4	1.02 (0.21) -- 0.82/1.23	-1992	0.048	log
				QMP+	0.98 (0.27) -- 0.78/1.19			1.12 (0.15) -- 0.93/1.34
Dnmt3	4.2 / 0.04	1.85 / 0.173	0.11 / 0.733	QMP-	0.66 (0.17) -- 0.53/0.78	-2049	0.042	0.72 (0.22) -- 0.59/0.85	-1568	0.119	none
				QMP+	0.77 (0.25) -- 0.63/0.88			0.8 (0.15) -- 0.67/0.93
Kat2a	5.32 / 0.021	16.42 / 5.07 e-5	0.13 / 0.709	QMP-	0.82 (0.22) -- -0.37/-0.09	-2307	0.022	1.1 (0.27) -- -0.07/0.2	-1781	0.077	log
				QMP+	1.11 (0.31) -- -0.20/0.07			1.26 (0.36) -- 0.05/0.33
Kat3b	5.061 / 0.024	30.63 / 3.11 e-8	0.31 / 0.57	QMP-	0.39 (0.18) -- -1.36/0.70	-2250	0.026	0.73 (0.34) -- -0.74/-0.08	-3049	0.002	log
				QMP+	0.5 (0.2) -- -1.11/-0.45			1.01 (0.46) -- -0.4/0.25
Kat6b	5.26 / 0.021	36.06 / 1.91 e-9	2.73 / 0.098	QMP-	0.65 (0.21) -- -0.68/-0.28	-2294	0.023	0.97 (0.2) -- -0.24/0.14	0.044	0.964	log
				QMP+	0.76 (0.23) -- -0.51/-0.12			0.99 (0.32) -- -0.25/0.14
Kat7	0.77 / 0.379	2.34 / 0.125	1.19 / 0.274	QMP-	0.44 (0.18) -- -1.12/-0.41	0.876	0.382	0.72 (0.38) -- -0.84/-0.15	-0.662	0.509	log
				QMP+	0.62 (0.38) -- -1.26/-0.58			0.68 (0.38) -- -0.72/-0.04
Kat8	7.68 / 0.005	44.01 / 3.26 e-11	0.93 / 0.33	QMP-	0.57 (0.13) -- -0.75/-0.43	-2772	0.006	0.88 (0.22) -- -0.31/0.003	-1408	0.161	log
				QMP+	0.68 (0.15) -- -0.57/-0.25			0.96 (0.2) -- -0.22/0.09
Hdac1	16.49 / 4.88 e-5	39.34 / 3.55 e-10	15.05 / 1.04 e-4	QMP-	0.9 (0.25) -- 0.61/1.21	-4061	1 e-4	1.47 (0.37) -- 1.18/1.78	1425	0.156	none
				QMP+	1.27 (0.59) -- 0.98/1.57			1.34 (0.23) -- 1.05/1.65
Hdac3	4.33 / 0.037	6.47 / 0.01	0.41 / 0.519	QMP-	1.12 (0.3) -- 0.93/1.31	-2082	0.0395	1.31 (0.33) -- 1.13/1.5	-1171	0.243	none
				QMP+	1.28 (0.37) -- 1.09/1.47			1.4 (0.24) -- 1.22/1.59
Sirt1	10.21 / 0.001	44.97 / 2.00 e-11	2.8 / 0.094	QMP-	0.42 (0.17) -- 0.25/0.59	-3196	0.001	0.92 (0.33) -- 0.75/1.09	-0.829	0.4087	none
				QMP+	0.66 (0.24) -- 0.49/0.82			0.98 (0.24) -- 0.81/1.15
Sirt6	0.9 / 0.34	7.43 / 0.006	0.03 / 0.842	QMP-	1.73 (0.4) -- 1.54/1.93	-0.952	0.343	1.47 (0.33) -- 1.28/1.68	-0.671	0.5032	none
				QMP+	1.82 (0.49) -- 1.63/2.03			1.54 (0.28) -- 1.35/1.74
Sirt7	5.07 / 0.024	17.61 / 2.7 e-5	0.23 / 0.62	QMP-	0.69 (0.23) -- 0.53/0.84	-2252	0.026	1.02 (0.34) -- 0.87/1.18	-2943	0.003	none
				QMP+	0.87 (0.32) -- 0.71/1.02			1.26 (0.37) -- 1.11/1.41
Rcs1	12.70 / 3.64 e-4	73.16 / 2.20 e-16	1.77 / 0.182	QMP-	0.46 (0.1) -- 0.36/0.56	-3565	5 e-4	0.95 (0.21) -- 0.85/1.06	-1680	0.095	none
				QMP+	0.67 (0.32) -- 0.56/0.77			1.05 (0.22) -- 0.95/1.15
